# Fluctuating Selection among Individuals (FSI) as a Novel Genetic Drift in Molecular Evolution

**DOI:** 10.1101/2025.11.10.687654

**Authors:** Xun Gu

## Abstract

Fluctuating selection among individuals (FSI) refers to a mutation that exhibits different fitness effects among those individuals carrying this mutation, whereas the fitness of wildtype remains a constant. Consequently, the selection coefficient of a mutation should be interpreted by the means of the population average:  for deleterious,  for neutral and  beneficial. For instance, a neutral mutation on average could be slightly deleterious in some individuals, as well as slightly beneficial in others. In this article, we developed a Wright-Fisher model under FSI and showed that the effect of FSI, measured by the FSI-coefficient , is important in molecular evolution especially when the effective population size (*N*_*e*_) is not very small. An intriguingly novel pattern of molecular evolution coined ‘selection duality’ emerges, that is, slightly beneficial mutations that satisfy  are subject to a negative selection such that the substitution rate *λ* less than the mutation rate *v*, revealing an *λ*∼ln*N*_*e*_ inverse relationship. Empirical analysis suggested, roughly, , challenging the current wisdom of slightly deleterious mutations in molecular evolution. While FSI can be considered as new resource of genetic drift, an immediate question is to what extent this FSI-genetic drift would overperform the conventional *N*_*e*_-genetic drift. We thus developed a statistical method to predict the relative FSI strength  of each species. Our genome-wide study showed *F* > 0.5 in most metazoan species, suggesting that the FSI-genetic drift is, likely, dominant. Roughly, one may anticipate that *N*_*e*_-genetic drift could play a major role when *N*_*e*_<1000. The FSI theory may shed some lights on resolving the long-term neutralist-selectionist debate.
