## Supplement Table 1 for "Fluctuating Selection among Individuals (FSI) as a Novel Genetic Drift in Molecular Evolution"

### Sheet: Feuille1
focal_species	sample_size	focal_ref	outgroup	outgroup_ref	SRA_ID	taxonomy	Pn	Lpn	Ps	Lps	Dn	Ldn	Ds	Lds	lnL	alpha	alpha_down	alpha_up	omegaA	omegaA_down	omegaA_up
Abatus_cordatus	8	[35]	Abatus_agassizi	[35]	NA	Echinodermata	449	271226	694	60084	1825	241562	1863	69347	-71.33	0.28	0.23	0.33	0.27	0.23	0.32
Allolobophora_chlorotica_L2	8	[35]	Aporrectodea_icterica	[35]	NA	Annelida	3953	621162	19739	132343	15920	528721	27171	152012	-107.36	0.73	0.71	0.74	0.43	0.42	0.44
Aptenodytes_patagonicus	10	[35]	Aptenodytes_forsteri	[63]	NA	Sauropsida	777	373000	1011	80893	331	333916	689	92666	-72.52	0.93	0.83	1.04	0.45	0.4	0.5
Armadillidium_vulgare	10	[35]	Armadillidium_nasatum	[35]	NA	Arthropoda	7239	2030400	24681	430279	21777	1839490	46264	507055	-130.24	0.73	0.71	0.74	0.34	0.34	0.35
Artemia_franciscana	10	[35]	Artemia_sinica	[35]	NA	Arthropoda	3618	1008130	8292	219661	11419	912697	39545	256823	-112.78	0.48	0.46	0.5	0.14	0.13	0.14
Caenorhabditis_brenneri	10	[35]	Caenorhabditis_sp.10	[35]	NA	Nematoda	120	73752.8	1530	15345	1335	65968.8	6762	18418	-75	0.83	0.78	0.89	0.16	0.15	0.17
Camponotus_ligniperdus	4	[35]	Camponotus_aethiops	[35]	NA	Arthropoda	991	1905400	1326	404583	22828	1771950	35138	478034	-69.38	0.32	0.3	0.33	0.21	0.2	0.22
Chelonoidis_nigra	5	[35]	Chelonoidis_carbonaria	[21]	NA	Sauropsida	528	356192	364	77816	1131	299198	2040	83638	-46.44	0.56	0.5	0.62	0.31	0.28	0.34
Chlorocebus_aethiops	4	[38]	Macaca_mulatta	[38]	NA	Mammalia	596	690443	1149	152616	1780	601796	4004	171046	-57.51	0.43	0.39	0.48	0.19	0.17	0.21
Ciona_intestinalis_A	10	[35]	Ciona_intestinalis_B	[35]	NA	Urochordata	788	301456	2239	63218	3768	279356	12782	74881	-95.16	0.5	0.47	0.54	0.15	0.14	0.16
Ciona_intestinalis_B	10	[35]	Ciona_intestinalis_A	[35]	NA	Urochordata	1837	260714	8410	52609	3382	248768	10894	66268	-107.06	0.76	0.73	0.8	0.24	0.23	0.25
Crepidula_fornicata	8	[35]	Crepidula_plana	[35]	NA	Mollusca	933	323721	6009	69838	9629	288457	27341	83340	-94.45	0.73	0.71	0.75	0.26	0.25	0.26
Culex_pipiens	10	[35]	Culex_torrentium	[35]	NA	Arthropoda	891	347530	10577	75380	1369	286640	8669	83536	-106.01	0.74	0.69	0.8	0.12	0.11	0.13
Echinocardium_cordatum_B2	7	[35]	Echinocardium_mediterraneum	[35]	NA	Echinodermata	3795	780352	23059	165789	16058	659509	48345	188123	-106.74	0.72	0.71	0.74	0.24	0.24	0.25
Echinocardium_mediterraneum	7	[35]	Echinocardium_cordatum_B2	[35]	NA	Echinodermata	2541	855894	8389	187579	16826	633718	47487	181004	-95.54	0.66	0.64	0.68	0.23	0.23	0.24
Emys_orbicularis	10	[35]	Trachemys_scripta	[35]	NA	Sauropsida	237	228600	691	50310	987	209067	1887	59469	-71.46	0.69	0.63	0.76	0.36	0.33	0.4
Eudyptes_moseleyi	4	[35]	Pygoscelis_papua	[this_study]	SRX1470185	Sauropsida	206	356952	528	77787	1084	299468	3181	83563	-47.76	0.86	0.8	0.92	0.29	0.27	0.31
Eulemur_coronatus	4	[38]	Eulemur_mongoz	[38]	NA	Mammalia	452	610938	901	134226	970	536758	2303	151307	-56.2	0.3	0.24	0.37	0.13	0.1	0.16
Eulemur_mongoz	4	[38]	Eulemur_coronatus	[38]	NA	Mammalia	317	568724	736	125542	842	499461	2119	141699	-52.77	0.39	0.32	0.46	0.15	0.13	0.18
Eunicella_cavolinii	8	[35]	Eunicella_verrucosa	[35]	NA	Cnidaria	2257	621791	5217	133720	1195	569686	2586	155834	-101.35	0.32	0.26	0.38	0.15	0.12	0.18
Galago_senegalensis	4	[38]	Nycticebus_coucang	[38]	NA	Mammalia	146	184187	292	39935	1994	157551	4267	43518	-50.29	0.29	0.24	0.33	0.13	0.11	0.16
Halictus_scabiosae	11	[35]	Halictus_simplex	[this_study]	SRX1470188	Arthropoda	364	683201	1007	146372	5530	610797	7515	167169	-82.53	0.68	0.66	0.71	0.5	0.48	0.52
Hippocampus_guttulatus	6	[35]	Hippocampus_kuda	[35]	NA	Teleostei	1605	2086230	2167	463624	17377	1885130	28850	540452	-79.75	0.23	0.22	0.25	0.14	0.13	0.15
Homo_sapiens	4	[38]	Pan_troglodytes	[38]	NA	Mammalia	367	625083	487	138675	1204	534416	1979	152170	-53.15	0.24	0.18	0.29	0.14	0.11	0.18
Lepus_granatensis	10	[35]	Lepus_americanus	[62]	NA	Mammalia	278	227916	698	50718	487	186617	1014	53803	-74.88	0.77	0.68	0.86	0.37	0.33	0.41
Lineus_longissimus	4	[35]	Lineus_ruber	[35]	NA	Nemertea	2379	1208370	10880	257981	52453	1119410	112525	310725	-72.55	0.73	0.73	0.74	0.34	0.34	0.35
Macaca_mulatta	4	[38]	Chlorocebus_aethiops	[38]	NA	Mammalia	572	686735	1144	151734	1601	591354	3863	168390	-62.5	0.24	0.19	0.29	0.1	0.08	0.12
Melitaea_cinxia	10	[35]	Melitaea_didyma	[35]	NA	Arthropoda	1579	279912	8323	58406	4535	261279	10884	71880	-136.36	0.67	0.64	0.7	0.28	0.27	0.29
Messor_barbarus	10	[35]	Messor_structor	[this_study]	SRX1470199	Arthropoda	4239	3122660	12960	679566	14575	2838590	30426	793348	-110.83	0.69	0.67	0.7	0.33	0.32	0.34
Microtus_arvalis	7	[35]	Microtus_glareolus	[this_study]	SRX1470201	Mammalia	3328	1611880	10759	361114	13089	1482280	38940	432574	-99.23	0.6	0.58	0.62	0.2	0.19	0.21
Mytilus_galloprovincialis	6	[35]	Mytilus_californianus	[35]	NA	Mollusca	4561	1154340	21314	238284	19434	1053690	55415	284224	-91.43	0.7	0.68	0.71	0.24	0.24	0.25
Necora_puber	8	[35]	Carcinus_aestuarii	[35]	NA	Arthropoda	1412	1685810	6609	381387	38796	1495890	109034	439985	-94.64	0.64	0.63	0.65	0.23	0.22	0.23
Nycticebus_coucang	4	[38]	Galago_senegalensis	[38]	NA	Mammalia	174	268037	292	58534	2831	204698	5715	57022	-49.85	0.18	0.14	0.22	0.09	0.07	0.11
Ophioderma_longicauda_L1	5	[35]	Ophioderma_longicauda_L3	[35]	NA	Echinodermata	1653	366727	3299	80566	1188	331593	1637	94071	-59.68	0.73	0.67	0.79	0.53	0.49	0.57
Ostrea_edulis	10	[35]	Ostrea_chilensis	[35]	NA	Mollusca	483	263025	997	55379	2949	237616	4341	63845	-85.46	0.51	0.47	0.55	0.34	0.32	0.37
Pan_troglodytes	4	[38]	Homo_sapiens	[38]	NA	Mammalia	935	612241	1705	135232	1241	540893	2042	153409	-57.5	0.34	0.29	0.4	0.21	0.18	0.24
Parus_caeruleus	10	[35]	Parus_major	[63]	NA	Sauropsida	444	187707	826	40882	872	165201	1747	46681	-77.1	0.93	0.87	1	0.47	0.43	0.5
Physa_acuta	10	[35]	Physa_gyrina	[35]	NA	Mollusca	1275	406514	7658	85112	3899	375106	11766	102500	-102.43	0.62	0.59	0.66	0.21	0.2	0.22
Propithecus_coquereli	4	[38]	Varecia_variegata_variegata	[38]	NA	Mammalia	640	500713	2062	109226	4481	424292	9949	118843	-58.29	0.75	0.72	0.78	0.34	0.32	0.35
Reticulitermes_grassei	9	[35]	Reticulitermes_flavipes	[35]	NA	Arthropoda	1556	2443460	2225	539328	6858	2290660	8930	650993	-102.99	0.51	0.49	0.54	0.39	0.37	0.41
Sepia_officinalis	10	[35]	Sepiella_japonica	[this_study]	SRX1470203	Mollusca	629	1243320	1799	268247	7641	1064230	16432	293023	-91.42	0.62	0.6	0.65	0.29	0.28	0.3
Thymelicus_lineola	5	[35]	Thymelicus_sylvestris	[35]	NA	Arthropoda	10348	4165120	64048	894357	47495	3513570	170502	993459	-82.88	0.68	0.67	0.69	0.19	0.19	0.19
Thymelicus_sylvestris	7	[35]	Thymelicus_lineola	[35]	NA	Arthropoda	11382	4124700	53598	887170	47952	3479730	168797	978143	-115.87	0.66	0.65	0.67	0.19	0.18	0.19
Varecia_variegata_variegata	4	[38]	Propithecus_coquereli	[38]	NA	Mammalia	438	446012	1166	98205	3923	373073	8716	105667	-58.92	0.58	0.55	0.61	0.26	0.25	0.28

### Sheet: Ohta-Gu 
focal_species	outgroup	outgroup_ref	taxonomy		pi(N)	pi(S)	pi(N)/pi(S)	ln(pi(S)	dN	dS	dN/dS		Z	Z-omega			dN/dS-pred	theta	Z-iteration	a	k	b	omega0	|rho|	ln eta	eta	q	tilde(rho)	omega0	diff	q(-2)	q(-4)		focal_species	outgroup	taxonomy	Predicted 2NEpsi	F		Ne/N
Abatus_cordatus	Abatus_agassizi	[35]	Echinodermata		0.00165545	0.0115505	0.143323	-4.46103	0.007555	0.0268649	0.281222		2.55591	2.92847		0.498032	0.140053	0	round-1	0	1.6722	14.146	0	1.6722	-8.45951	0.000211875	0.450098	0.45046	0.247347	0.247347	0.697607	0.908559		Allolobophora_chlorotica_L2	Aporrectodea_icterica	Annelida	36.2896	0.973183		0.00862685
Allolobophora_chlorotica_L2	Aporrectodea_icterica	[35]	Annelida		0.00636388	0.14915	0.0426676	-1.9028	0.0301104	0.178742	0.168457		4.93624	6.65159			0.0810979	0	2	0.03	4.176	28.115	0.03	4.176	-6.73252	0.00119153	0.21295	0.480064	0.11072	0.0807205	0.380552	0.616285		Armadillidium_vulgare	Armadillidium_nasatum	Arthropoda	13.9563	0.933139		0.0221263
Aptenodytes_patagonicus	Aptenodytes_forsteri	[63]	Sauropsida		0.00208311	0.012498	0.166676	-4.38219	0.000991267	0.00743531	0.133319		6.50081	9.68865			0.136354	0	3	0.035	5.518	34.892	0.035	5.518	-6.32331	0.001794	0.165752	0.484906	0.0853781	0.0503781	0.304031	0.515627		Artemia_franciscana	Artemia_sinica	Arthropoda	9.18469	0.901813		0.0332393
Armadillidium_vulgare	Armadillidium_nasatum	[35]	Arthropoda		0.00356531	0.0573605	0.0621562	-2.8584	0.0118386	0.0912406	0.129752		6.70704	10.1328			0.093418	0	4	0.04	8.529	49.437	0.04	8.529	-5.79634	0.00303865	0.110635	0.490232	0.056398	0.016398	0.209029	0.374365		Camponotus_ligniperdus	Camponotus_aethiops	Arthropoda	0.797433	0.443651		0.283672
Artemia_franciscana	Artemia_sinica	[35]	Arthropoda		0.00358882	0.0377491	0.0950705	-3.27679	0.0125113	0.153978	0.0812538		11.3071	24.1605			0.101313	0	5	0.041	9.7295	55.103	0.041	9.7295	-5.6635	0.00347036	0.0976747	0.491436	0.0496738	0.0086738	0.185809	0.337093		Culex_pipiens	Culex_torrentium	Arthropoda	34.1401	0.971542		0.00916504
Caenorhabditis_brenneri	Caenorhabditis_sp.10	[35]	Nematoda		0.00162706	0.0997067	0.0163184	-2.30552	0.0202368	0.367141	0.0551201		17.1422	74.3924			0.0855383	0	6	0.042	11.456	63.193	0.042	11.456	-5.51615	0.00402131	0.0835892	0.492727	0.0424025	0.000402549	0.160191	0.294721		Halictus_scabiosae	Halictus_simplex	Arthropoda	1.6739	0.626015		0.158713
Camponotus_ligniperdus	Camponotus_aethiops	[35]	Arthropoda		0.000520101	0.00327745	0.158691	-5.72069	0.012883	0.0735052	0.175266		4.70561	6.24815			0.239687																	Melitaea_cinxia	Melitaea_didyma	Arthropoda	34.6721	0.971967		0.00902567
Chelonoidis_nigra	Chelonoidis_carbonaria	[21]	Sauropsida		0.00148235	0.0046777	0.316896	-5.36495	0.00378011	0.0243908	0.154981		5.45242	7.59325			0.201976	0.2		0.0336	5.0546	32.333	0.042	4.04368	-6.39675	0.00166697	0.219093	0.479413	0.114057	0.0720571	0.390185	0.628125		Messor_barbarus	Messor_structor	Arthropoda	4.64014	0.8227		0.0637195
Chlorocebus_aethiops	Macaca_mulatta	[38]	Mammalia		0.000863214	0.0075287	0.114656	-4.88903	0.00295781	0.0234089	0.126354		6.91426	10.5907			0.164332	0.2		0.04	8.53	49.187	0.05	6.824	-5.76635	0.00313115	0.13631	0.487793	0.0698191	0.0198191	0.25404	0.443544		Necora_puber	Carcinus_aestuarii	Arthropoda	4.21627	0.808292		0.0696791
Ciona_intestinalis_A	Ciona_intestinalis_B	[35]	Urochordata		0.00261398	0.0354171	0.0738055	-3.34056	0.0134882	0.170698	0.0790179		11.6554	25.6911			0.102706	0.2		0.042	11.456	62.943	0.0525	9.1648	-5.49433	0.00411003	0.103371	0.490909	0.0526253	0.000125253	0.196056	0.353675		Reticulitermes_grassei	Reticulitermes_flavipes	Arthropoda	1.00377	0.500941		0.239314
Ciona_intestinalis_B	Ciona_intestinalis_A	[35]	Urochordata		0.00704604	0.159859	0.0440767	-1.83347	0.013595	0.164393	0.0826981		11.0922	23.2609			0.0804195																	Thymelicus_lineola	Thymelicus_sylvestris	Arthropoda	17.4242	0.945724		0.017801
Crepidula_fornicata	Crepidula_plana	[35]	Mollusca		0.00288211	0.086042	0.0334966	-2.45292	0.0333811	0.328066	0.101751		8.8279	15.4581			0.08741																	Thymelicus_sylvestris	Thymelicus_lineola	Arthropoda	14.6994	0.936303		0.0210313
Culex_pipiens	Culex_torrentium	[35]	Arthropoda		0.00256381	0.140316	0.0182717	-1.96386	0.00477603	0.103776	0.0460226		20.7284				0.0817147																	Eunicella_cavolinii	Eunicella_verrucosa	Cnidaria	9.49254	0.904694		0.032196
Echinocardium_cordatum_B2	Echinocardium_mediterraneum	[35]	Echinodermata		0.00486319	0.139086	0.0349652	-1.97266	0.0243484	0.256986	0.094746		9.55453	17.6729			0.0818051																	Abatus_cordatus	Abatus_agassizi	Echinodermata	2.81034	0.737556		0.101016
Echinocardium_mediterraneum	Echinocardium_cordatum_B2	[35]	Echinodermata		0.00296883	0.0447225	0.0663833	-3.10728	0.0265512	0.262353	0.101204		8.88102	15.6122			0.0978701	0.3		0.042	11.456	62.764	0.06	8.0192	-5.4787	0.00417475	0.117239	0.489611	0.0598375	-0.000162529	0.220733	0.392743		Echinocardium_cordatum_B2	Echinocardium_mediterraneum	Echinodermata	33.841	0.971298		0.0092453
Emys_orbicularis	Trachemys_scripta	[35]	Sauropsida		0.00103675	0.0137348	0.0754829	-4.28782	0.00472097	0.0317308	0.148782		5.72124	8.10611			0.132197																	Echinocardium_mediterraneum	Echinocardium_cordatum_B2	Echinodermata	10.8814	0.915835		0.0282026
Eudyptes_moseleyi	Pygoscelis_papua	[this_study]	Sauropsida		0.000577108	0.00678777	0.0850218	-4.99263	0.00361975	0.0380671	0.0950888		9.51649	17.551			0.171452	0.4		0.042	11.456	62.526	0.07	6.8736	-5.45793	0.00426239	0.135396	0.487881	0.0693391	-0.000660863	0.252461	0.441185		Ophioderma_longicauda_L1	Ophioderma_longicauda_L3	Echinodermata	9.96297	0.908784		0.0307225
Eulemur_coronatus	Eulemur_mongoz	[38]	Mammalia		0.000739846	0.00671256	0.110218	-5.00377	0.00180715	0.0152207	0.118729		7.42251	11.7658			0.17225																African green monkey	Chlorocebus_aethiops	Macaca_mulatta	Mammalia	1.8318	0.646868		0.147044
Eulemur_mongoz	Eulemur_coronatus	[38]	Mammalia		0.000557388	0.00586258	0.0950756	-5.13917	0.00168582	0.0149542	0.112732		7.87061	12.868			0.182493	0.5		0.0419	11.249	61.226	0.0838	5.6245	-5.44279	0.00432737	0.162885	0.485192	0.0838545	5.44514e-05	0.299238	0.508933	crowned lemur	Eulemur_coronatus	Eulemur_mongoz	Mammalia	1.63323	0.620238		0.162025
Eunicella_cavolinii	Eunicella_verrucosa	[35]	Cnidaria		0.00362984	0.0390144	0.0930385	-3.24383	0.00209765	0.0165946	0.126406		6.91105	10.5835			0.100615																	Eulemur_mongoz	Eulemur_coronatus	Mammalia	1.42642	0.58787		0.181258
Galago_senegalensis	Nycticebus_coucang	[38]	Mammalia		0.000792673	0.00731188	0.108409	-4.91825	0.0126562	0.0980514	0.129077		6.74729	10.2209			0.166285																The Senegal bushbaby	Galago_senegalensis	Nycticebus_coucang	Mammalia	1.77905	0.640164		0.150747
Halictus_scabiosae	Halictus_simplex	[this_study]	Arthropoda		0.000532786	0.00687973	0.0774429	-4.97918	0.00905374	0.0449545	0.201398		3.96529	5.01967			0.170496																	Homo_sapiens	Pan_troglodytes	Mammalia	0.854455	0.460758		0.269849
Hippocampus_guttulatus	Hippocampus_kuda	[35]	Teleostei		0.00076933	0.00467405	0.164596	-5.36573	0.00921793	0.0533812	0.172681		4.79102	6.39636			0.202049																	Lepus_granatensis	Lepus_americanus	Mammalia	3.34851	0.770036		0.0861801
Homo_sapiens	Pan_troglodytes	[38]	Mammalia		0.000587122	0.00351181	0.167185	-5.65162	0.00225293	0.0130052	0.173233		4.77258	6.36424			0.231634																	Macaca_mulatta	Chlorocebus_aethiops	Mammalia	1.83443	0.647195		0.146864
Lepus_granatensis	Lepus_americanus	[62]	Mammalia		0.00121975	0.0137624	0.0886292	-4.28582	0.00260962	0.0188465	0.138467		6.22194	9.1055			0.132112																common vole (rodent)	Microtus_arvalis	Microtus_glareolus	Mammalia	7.24913	0.878775		0.0417439
Lineus_longissimus	Lineus_ruber	[35]	Nemertea		0.00196877	0.0421736	0.0466824	-3.16596	0.0468577	0.362137	0.129392		6.72844	10.1796			0.0990213																	Nycticebus_coucang	Galago_senegalensis	Mammalia	1.21376	0.54828		0.206459
Macaca_mulatta	Chlorocebus_aethiops	[38]	Mammalia		0.000832927	0.00753951	0.110475	-4.8876	0.00270735	0.0229408	0.118015		7.47353	11.8881			0.164237																	Pan_troglodytes	Homo_sapiens	Mammalia	3.06763	0.754157		0.0933344
Melitaea_cinxia	Melitaea_didyma	[35]	Arthropoda		0.00564106	0.142502	0.0395857	-1.9484	0.0173569	0.151419	0.114628		7.72384	12.4998			0.0815567																	Propithecus_coquereli	Varecia_variegata_variegata	Mammalia	4.59326	0.821213		0.0643281
Messor_barbarus	Messor_structor	[this_study]	Arthropoda		0.0013575	0.019071	0.0711812	-3.95959	0.00513459	0.0383514	0.133883		6.46922	9.6216			0.119743																	Varecia_variegata_variegata	Propithecus_coquereli	Mammalia	2.88884	0.742854		0.0985417
Microtus_arvalis	Microtus_glareolus	[this_study]	Mammalia		0.00206467	0.0297939	0.0692984	-3.51345	0.00883032	0.0900193	0.0980936		9.19434	16.5456			0.106782																	Crepidula_fornicata	Crepidula_plana	Mollusca	20.9348	0.95441		0.0148603
Mytilus_galloprovincialis	Mytilus_californianus	[35]	Mollusca		0.00395118	0.0894479	0.0441729	-2.4141	0.0184438	0.194969	0.0945982		9.57103	17.726			0.0869026																	Mytilus_galloprovincialis	Mytilus_californianus	Mollusca	21.7635	0.95607		0.0143025
Necora_puber	Carcinus_aestuarii	[35]	Arthropoda		0.00083758	0.0173289	0.0483344	-4.05538	0.0259351	0.247813	0.104656		8.55513	14.6848			0.123083																	Ostrea_edulis	Ostrea_chilensis	Mollusca	4.38034	0.814138		0.0672446
Nycticebus_coucang	Galago_senegalensis	[38]	Mammalia		0.000649164	0.00498855	0.130131	-5.30061	0.0138301	0.100224	0.137992		6.24682	9.15674			0.196099																	Physa_acuta	Physa_gyrina	Mollusca	21.8919	0.956316		0.0142198
Ophioderma_longicauda_L1	Ophioderma_longicauda_L3	[35]	Echinodermata		0.00450744	0.0409478	0.110078	-3.19546	0.00358271	0.0174017	0.205882		3.85715	4.84823			0.0996159																	Sepia_officinalis	Sepiella_japonica	Mollusca	1.63175	0.620025		0.162148
Ostrea_edulis	Ostrea_chilensis	[35]	Mollusca		0.00183633	0.0180032	0.102	-4.0172	0.0124108	0.0679928	0.182531		4.47853	5.86082			0.121725																	Caenorhabditis_brenneri	Caenorhabditis_sp.10	Nematoda	24.2595	0.960411		0.0128499
Pan_troglodytes	Homo_sapiens	[38]	Mammalia		0.00152718	0.012608	0.121128	-4.37343	0.00229435	0.0133108	0.172368		4.80156	6.41474			0.135956																	Lineus_longissimus	Lineus_ruber	Nemertea	10.2612	0.9112		0.0298562
Parus_caeruleus	Parus_major	[63]	Sauropsida		0.00236539	0.0202045	0.117072	-3.90185	0.00527842	0.0374242	0.141043		6.09004	8.83646			0.117835																	Aptenodytes_patagonicus	Aptenodytes_forsteri	Sauropsida	3.04087	0.752529		0.0940784
Physa_acuta	Physa_gyrina	[35]	Mollusca		0.00313642	0.0899756	0.0348586	-2.40822	0.0103944	0.11479	0.0905512		10.0435	19.3045			0.0868266																	Chelonoidis_nigra	Chelonoidis_carbonaria	Sauropsida	1.13813	0.532301		0.217199
Propithecus_coquereli	Varecia_variegata_variegata	[38]	Mammalia		0.00127818	0.0188783	0.0677062	-3.96974	0.0105611	0.0837155	0.126155		6.92676	10.6187			0.120086																	Emys_orbicularis	Trachemys_scripta	Sauropsida	3.34181	0.769681		0.0863379
Reticulitermes_grassei	Reticulitermes_flavipes	[35]	Arthropoda		0.000636802	0.0041255	0.154357	-5.49057	0.0029939	0.0137175	0.218254		3.58182	4.42042			0.214251																	Eudyptes_moseleyi	Pygoscelis_papua	Sauropsida	1.65152	0.622859		0.160518
Sepia_officinalis	Sepiella_japonica	[this_study]	Mollusca		0.000505904	0.00670651	0.0754347	-5.00468	0.00717984	0.0560775	0.128034		6.81041	10.3598			0.172315																	Parus_caeruleus	Parus_major	Sauropsida	4.91593	0.830965		0.0603605
Thymelicus_lineola	Thymelicus_sylvestris	[35]	Arthropoda		0.00248444	0.0716135	0.0346924	-2.63647	0.0135176	0.171625	0.0787625		11.6964	25.8778			0.0899606																	Hippocampus_guttulatus	Hippocampus_kuda	Teleostei	1.13724	0.532106		0.217332
Thymelicus_sylvestris	Thymelicus_lineola	[35]	Arthropoda		0.00275947	0.0604146	0.0456756	-2.80652	0.0137804	0.172569	0.0798544		11.5228	25.0974			0.0925698																	Ciona_intestinalis_A	Ciona_intestinalis_B	Urochordata	8.61731	0.896021		0.0353505
Varecia_variegata_variegata	Propithecus_coquereli	[38]	Mammalia		0.000982036	0.0118731	0.0827109	-4.43348	0.0105154	0.0824855	0.127481		6.84428	10.4348			0.138736																	Ciona_intestinalis_B	Ciona_intestinalis_A	Urochordata	38.895	0.974934		0.00805363
															rho
															8.5	0.497
															8	0.4972
															7.5	0.4976
															7	0.4979
															6.5	0.4983
															6	0.4987
															5.5	0.4992
															5	0.4998
															4.5	0.5005
															4

### Sheet: alpha-F (data)
focal_species	outgroup	outgroup_ref	taxonomy		pi(N)	pi(S)	pi(N)/pi(S)	ln(pi(S)	dN	dS	dN/dS		2Nepsi	F	alpha	alpha	F	rho	R	alpha-pred
Abatus_cordatus	Abatus_agassizi	[35]	Echinodermata		0.00165545	0.0115505	0.143323	-4.46103	0.007555	0.0268649	0.281222		2.81034	0.737556	0.490358	0.490358	0.737556	-1.3	0.674237	0.325763
Allolobophora_chlorotica_L2	Aporrectodea_icterica	[35]	Annelida		0.00636388	0.14915	0.0426676	-1.9028	0.0301104	0.178742	0.168457		36.2896	0.973183	0.746715	0.746715	0.973183	-1.3	0.242395	0.757605
Aptenodytes_patagonicus	Aptenodytes_forsteri	[63]	Sauropsida		0.00208311	0.012498	0.166676	-4.38219	0.000991267	0.00743531	0.133319		3.04087	0.752529	-0.250201		0.752529	-1.3	0.660175	0.339825
Armadillidium_vulgare	Armadillidium_nasatum	[35]	Arthropoda		0.00356531	0.0573605	0.0621562	-2.8584	0.0118386	0.0912406	0.129752		13.9563	0.933139	0.52096	0.52096	0.933139	-1.3	0.382526	0.617474
Artemia_franciscana	Artemia_sinica	[35]	Arthropoda		0.00358882	0.0377491	0.0950705	-3.27679	0.0125113	0.153978	0.0812538		9.18469	0.901813	-0.170043		0.901813	-1.3	0.455498	0.544502
Caenorhabditis_brenneri	Caenorhabditis_sp.10	[35]	Nematoda		0.00162706	0.0997067	0.0163184	-2.30552	0.0202368	0.367141	0.0551201		24.2595	0.960411	0.703948	0.703948	0.960411	-1.3	0.296381	0.703619
Camponotus_ligniperdus	Camponotus_aethiops	[35]	Arthropoda		0.000520101	0.00327745	0.158691	-5.72069	0.012883	0.0735052	0.175266		0.797433	0.443651	0.094573	0.094573	0.443651	-1.3	0.858603	0.141397
Chelonoidis_nigra	Chelonoidis_carbonaria	[21]	Sauropsida		0.00148235	0.0046777	0.316896	-5.36495	0.00378011	0.0243908	0.154981		1.13813	0.532301	-1.04475		0.532301	-1.3	0.815744	0.184256
Chlorocebus_aethiops	Macaca_mulatta	[38]	Mammalia		0.000863214	0.0075287	0.114656	-4.88903	0.00295781	0.0234089	0.126354		1.8318	0.646868	0.0925788	0.0925788	0.646868	-1.3	0.746417	0.253583
Ciona_intestinalis_A	Ciona_intestinalis_B	[35]	Urochordata		0.00261398	0.0354171	0.0738055	-3.34056	0.0134882	0.170698	0.0790179		8.61731	0.896021	0.0659648	0.0659648	0.896021	-1.3	0.467064	0.532936
Ciona_intestinalis_B	Ciona_intestinalis_A	[35]	Urochordata		0.00704604	0.159859	0.0440767	-1.83347	0.013595	0.164393	0.0826981		38.895	0.974934	0.467017	0.467017	0.974934	-1.3	0.233878	0.766122
Crepidula_fornicata	Crepidula_plana	[35]	Mollusca		0.00288211	0.086042	0.0334966	-2.45292	0.0333811	0.328066	0.101751		20.9348	0.95441	0.670799	0.670799	0.95441	-1.3	0.318039	0.681961
Culex_pipiens	Culex_torrentium	[35]	Arthropoda		0.00256381	0.140316	0.0182717	-1.96386	0.00477603	0.103776	0.0460226		34.1401	0.971542	0.602984	0.602984	0.971542	-1.3	0.250085	0.749915
Echinocardium_cordatum_B2	Echinocardium_mediterraneum	[35]	Echinodermata		0.00486319	0.139086	0.0349652	-1.97266	0.0243484	0.256986	0.094746		33.841	0.971298	0.630958	0.630958	0.971298	-1.3	0.251208	0.748792
Echinocardium_mediterraneum	Echinocardium_cordatum_B2	[35]	Echinodermata		0.00296883	0.0447225	0.0663833	-3.10728	0.0265512	0.262353	0.101204		10.8814	0.915835	0.344066	0.344066	0.915835	-1.3	0.425267	0.574733
Emys_orbicularis	Trachemys_scripta	[35]	Sauropsida		0.00103675	0.0137348	0.0754829	-4.28782	0.00472097	0.0317308	0.148782		3.34181	0.769681	0.492661	0.492661	0.769681	-1.3	0.643106	0.356894
Eudyptes_moseleyi	Pygoscelis_papua	[this_study]	Sauropsida		0.000577108	0.00678777	0.0850218	-4.99263	0.00361975	0.0380671	0.0950888		1.65152	0.622859	0.105869	0.105869	0.622859	-1.3	0.762598	0.237402
Eulemur_coronatus	Eulemur_mongoz	[38]	Mammalia		0.000739846	0.00671256	0.110218	-5.00377	0.00180715	0.0152207	0.118729		1.63323	0.620238	0.0716861	0.0716861	0.620238	-1.3	0.764304	0.235696
Eulemur_mongoz	Eulemur_coronatus	[38]	Mammalia		0.000557388	0.00586258	0.0950756	-5.13917	0.00168582	0.0149542	0.112732		1.42642	0.58787	0.156621	0.156621	0.58787	-1.3	0.784482	0.215518
Eunicella_cavolinii	Eunicella_verrucosa	[35]	Cnidaria		0.00362984	0.0390144	0.0930385	-3.24383	0.00209765	0.0165946	0.126406		9.49254	0.904694	0.263968	0.263968	0.904694	-1.3	0.449557	0.550443
Galago_senegalensis	Nycticebus_coucang	[38]	Mammalia		0.000792673	0.00731188	0.108409	-4.91825	0.0126562	0.0980514	0.129077		1.77905	0.640164	0.160125	0.160125	0.640164	-1.3	0.751038	0.248962
Halictus_scabiosae	Halictus_simplex	[this_study]	Arthropoda		0.000532786	0.00687973	0.0774429	-4.97918	0.00905374	0.0449545	0.201398		1.6739	0.626015	0.615473	0.615473	0.626015	-1.3	0.760528	0.239472
Hippocampus_guttulatus	Hippocampus_kuda	[35]	Teleostei		0.00076933	0.00467405	0.164596	-5.36573	0.00921793	0.0533812	0.172681		1.13724	0.532106	0.0468197	0.0468197	0.532106	-1.3	0.815846	0.184154
Homo_sapiens	Pan_troglodytes	[38]	Mammalia		0.000587122	0.00351181	0.167185	-5.65162	0.00225293	0.0130052	0.173233		0.854455	0.460758	0.0349111	0.0349111	0.460758	-1.3	0.850904	0.149096
Lepus_granatensis	Lepus_americanus	[62]	Mammalia		0.00121975	0.0137624	0.0886292	-4.28582	0.00260962	0.0188465	0.138467		3.34851	0.770036	0.359926	0.359926	0.770036	-1.3	0.642742	0.357258
Lineus_longissimus	Lineus_ruber	[35]	Nemertea		0.00196877	0.0421736	0.0466824	-3.16596	0.0468577	0.362137	0.129392		10.2612	0.9112	0.639218	0.639218	0.9112	-1.3	0.43564	0.56436
Macaca_mulatta	Chlorocebus_aethiops	[38]	Mammalia		0.000832927	0.00753951	0.110475	-4.8876	0.00270735	0.0229408	0.118015		1.83443	0.647195	0.0638868	0.0638868	0.647195	-1.3	0.746189	0.253811
Melitaea_cinxia	Melitaea_didyma	[35]	Arthropoda		0.00564106	0.142502	0.0395857	-1.9484	0.0173569	0.151419	0.114628		34.6721	0.971967	0.654661	0.654661	0.971967	-1.3	0.248121	0.751879
Messor_barbarus	Messor_structor	[this_study]	Arthropoda		0.0013575	0.019071	0.0711812	-3.95959	0.00513459	0.0383514	0.133883		4.64014	0.8227	0.468332	0.468332	0.8227	-1.3	0.582335	0.417665
Microtus_arvalis	Microtus_glareolus	[this_study]	Mammalia		0.00206467	0.0297939	0.0692984	-3.51345	0.00883032	0.0900193	0.0980936		7.24913	0.878775	0.293549	0.293549	0.878775	-1.3	0.498849	0.501151
Mytilus_galloprovincialis	Mytilus_californianus	[35]	Mollusca		0.00395118	0.0894479	0.0441729	-2.4141	0.0184438	0.194969	0.0945982		21.7635	0.95607	0.533047	0.533047	0.95607	-1.3	0.312238	0.687762
Necora_puber	Carcinus_aestuarii	[35]	Arthropoda		0.00083758	0.0173289	0.0483344	-4.05538	0.0259351	0.247813	0.104656		4.21627	0.808292	0.538158	0.538158	0.808292	-1.3	0.600233	0.399767
Nycticebus_coucang	Galago_senegalensis	[38]	Mammalia		0.000649164	0.00498855	0.130131	-5.30061	0.0138301	0.100224	0.137992		1.21376	0.54828	0.056966	0.056966	0.54828	-1.3	0.807149	0.192851
Ophioderma_longicauda_L1	Ophioderma_longicauda_L3	[35]	Echinodermata		0.00450744	0.0409478	0.110078	-3.19546	0.00358271	0.0174017	0.205882		9.96297	0.908784	0.465336	0.465336	0.908784	-1.3	0.440893	0.559107
Ostrea_edulis	Ostrea_chilensis	[35]	Mollusca		0.00183633	0.0180032	0.102	-4.0172	0.0124108	0.0679928	0.182531		4.38034	0.814138	0.44119	0.44119	0.814138	-1.3	0.593111	0.406889
Pan_troglodytes	Homo_sapiens	[38]	Mammalia		0.00152718	0.012608	0.121128	-4.37343	0.00229435	0.0133108	0.172368		3.06763	0.754157	0.29727	0.29727	0.754157	-1.3	0.6586	0.3414
Parus_caeruleus	Parus_major	[63]	Sauropsida		0.00236539	0.0202045	0.117072	-3.90185	0.00527842	0.0374242	0.141043		4.91593	0.830965	0.169951	0.169951	0.830965	-1.3	0.571513	0.428487
Physa_acuta	Physa_gyrina	[35]	Mollusca		0.00313642	0.0899756	0.0348586	-2.40822	0.0103944	0.11479	0.0905512		21.8919	0.956316	0.61504	0.61504	0.956316	-1.3	0.311365	0.688635
Propithecus_coquereli	Varecia_variegata_variegata	[38]	Mammalia		0.00127818	0.0188783	0.0677062	-3.96974	0.0105611	0.0837155	0.126155		4.59326	0.821213	0.463309	0.463309	0.821213	-1.3	0.584236	0.415764
Reticulitermes_grassei	Reticulitermes_flavipes	[35]	Arthropoda		0.000636802	0.0041255	0.154357	-5.49057	0.0029939	0.0137175	0.218254		1.00377	0.500941	0.292762	0.292762	0.500941	-1.3	0.831785	0.168215
Sepia_officinalis	Sepiella_japonica	[this_study]	Mollusca		0.000505904	0.00670651	0.0754347	-5.00468	0.00717984	0.0560775	0.128034		1.63175	0.620025	0.410823	0.410823	0.620025	-1.3	0.764441	0.235559
Thymelicus_lineola	Thymelicus_sylvestris	[35]	Arthropoda		0.00248444	0.0716135	0.0346924	-2.63647	0.0135176	0.171625	0.0787625		17.4242	0.945724	0.559532	0.559532	0.945724	-1.3	0.346372	0.653628
Thymelicus_sylvestris	Thymelicus_lineola	[35]	Arthropoda		0.00275947	0.0604146	0.0456756	-2.80652	0.0137804	0.172569	0.0798544		14.6994	0.936303	0.428014	0.428014	0.936303	-1.3	0.373899	0.626101
Varecia_variegata_variegata	Propithecus_coquereli	[38]	Mammalia		0.000982036	0.0118731	0.0827109	-4.43348	0.0105154	0.0824855	0.127481		2.88884	0.742854	0.351192	0.351192	0.742854	-1.3	0.669345	0.330655

### Sheet: alpha-F-curve
F	rho	R	alpha				alpha(0)	alpha (-0.5)	alpha (-1)	alpha (-1.5)	alpha (-2)	alpha (-3)	alpha (-4)
0.001	-4	1.00067	-0.000667501				0.000667263	0.000500188	0.000333816	0.000166771	0	-0.000333667	-0.000667501
0.05	-4	1.03555	-0.0355494				0.033775	0.0254808	0.0171131	0.00860322	0	-0.0175439	-0.0355494
0.1	-4	1.07613	-0.0761317				0.068436	0.0519746	0.0351414	0.0177872	0	-0.037037	-0.0761317
0.15	-4	1.12284	-0.122837				0.104041	0.0795658	0.0541773	0.0276212	0	-0.0588235	-0.122837
0.2	-4	1.17708	-0.177083				0.140656	0.108351	0.0743281	0.0381873	0	-0.0833333	-0.177083
0.25	-4	1.24074	-0.240741				0.178354	0.138439	0.095719	0.0495828	0	-0.111111	-0.240741
0.3	-4	1.31633	-0.316327				0.217217	0.169957	0.118498	0.0619251	0	-0.142857	-0.316327
0.35	-4	1.4073	-0.407298				0.25734	0.203053	0.142839	0.0753573	0	-0.179487	-0.407298
0.4	-4	1.51852	-0.518519				0.298829	0.2379	0.168955	0.0900555	0	-0.222222	-0.518519
0.45	-4	1.65702	-0.657025				0.34181	0.274703	0.197102	0.106241	0	-0.272727	-0.657025
0.5	-4	1.83333	-0.833333				0.386428	0.313708	0.2276	0.124194	0	-0.333333	-0.833333
0.55	-4	2.06379	-1.06379				0.432853	0.355218	0.260847	0.144283	0	-0.407407	-1.06379
0.6	-4	2.375	-1.375				0.481293	0.399605	0.297362	0.166996	0	-0.5	-1.375
0.65	-4	2.81293	-1.81293				0.531998	0.447343	0.337823	0.193007	0	-0.619048	-1.81293
0.7	-4	3.46296	-2.46296				0.585281	0.499049	0.383161	0.223279	0	-0.777778
0.75	-4	4.5	-3.5				0.641544	0.555556	0.434693	0.259259	0	-1
0.8	-4	6.33333	-5.33333				0.701317	0.618034	0.494405	0.303277	0	-1.33333
0.85	-4	10.1296	-9.12963				0.765341	0.688246	0.565522	0.359453	0	-1.88889
0.9	-4	20.5	-19.5				0.834732	0.769114	0.653991	0.436287	0
0.95	-4	73.8333	-72.8333				0.911397	0.866419	0.773596	0.55721	0
0.999	-4	167000	-166999				0.998014	0.996241	0.988195	0.91951	0
		#DIV/0!	#DIV/0!
0.464	-4	1.70201	-0.702012
0.647	-4	2.7818	-1.7818
0.588	-4	2.29093	-1.29093
0.879	-4	14.6384	-13.6384

### Sheet: Fig.1
rho	F	rate/v							ρ=0 (fixation neutrality)	ρ=-0.5	ρ=-1	ρ=-2 (FSI-neutrality)	ρ=-3	ρ=-4 (generic neutrlity)	ρ=-5
-5	0.01	0.975126							1	0.997494	0.994987	0.99	0.985025	0.980067	0.975126
-5	0.05	0.878203							1	0.98734	0.974761	0.95	0.925641	0.901709	0.878203
-5	0.1	0.763129							1	0.974342	0.949072	0.9	0.852632	0.807011	0.763129
-5	0.15	0.655247							1	0.960977	0.922894	0.85	0.781081	0.716181	0.655247
-5	0.2	0.555014							1	0.947214	0.896184	0.8	0.711111	0.629508	0.555014
-5	0.25	0.462857							1	0.933013	0.86889	0.75	0.642857	0.547297	0.462857
-5	0.3	0.379155							1	0.91833	0.840952	0.7	0.576471	0.469863	0.379155
-5	0.35	0.304213							1	0.903113	0.812299	0.65	0.512121	0.397527	0.304213
-5	0.4	0.238235							1	0.887298	0.782846	0.6	0.45	0.330612	0.238235
-5	0.45	0.181301							1	0.87081	0.752489	0.55	0.390323	0.269433	0.181301
-5	0.5	0.133333							1	0.853553	0.721098	0.5	0.333333	0.214286	0.133333
-5	0.55	0.0940713							1	0.83541	0.68851	0.45	0.27931	0.165431	0.0940713
-5	0.6	0.0630542							1	0.816228	0.654514	0.4	0.228571	0.123077	0.0630542
-5	0.65	0.0396107							1	0.795804	0.618828	0.35	0.181481	0.0873514	0.0396107
-5	0.7	0.0228652							1	0.773861	0.581059	0.3	0.138462	0.0582734	0.0228652
-5	0.75	0.0117647							1	0.75	0.540636	0.25	0.1	0.0357143	0.0117647
-5	0.8	0.00512821							1	0.723607	0.496668	0.2	0.0666667	0.0193548	0.00512821
-5	0.85	0.00172212							1	0.693649	0.447623	0.15	0.0391304	0.00863539	0.00172212
-5	0.9	0.000360036							1	0.658114	0.390415	0.1	0.0181818	0.0027027	0.000360036
-5	0.95	2.37501e-05							1	0.611803	0.316643	0.05	0.0047619	0.000356295	2.37501e-05
-5	0.999	3.996e-12							1	0.515811	0.144121	0.001	1.998e-06	2.997e-09	3.996e-12
